# Detectability of runs of homozygosity is influenced by analysis parameters and population-specific demographic history

**DOI:** 10.1101/2022.09.29.510155

**Authors:** Avril M. Harder, Kenneth B. Kirksey, Samarth Mathur, Janna R. Willoughby

## Abstract

Wild populations are increasingly threatened by human-mediated climate change and land use changes. As populations decline, the probability of inbreeding increases, along with the potential for negative effects on individual fitness. Detecting and characterizing runs of homozygosity (ROHs) is a popular strategy for assessing the extent of individual inbreeding present in a population and can also shed light on the genetic mechanisms contributing to inbreeding depression. Here, we analyze simulated and empirical data sets to demonstrate the downstream effects of program selection and long-term demographic history on ROH inference. We also apply a sensitivity analysis to evaluate the effects of various parameter values on ROH-calling results and demonstrate its utility for parameter value selection. We show that ROH inferences can be biased when sequencing depth and the distribution of ROH length is not interpreted in light of demographic history as well as program-specific tendencies. This is particularly important for the management of endangered species, as underestimating inbreeding signals in the genome can substantially undermining conservation initiatives. Based on our observations, we suggest using a combination of ROH detection tools and ROH length-specific inferences to generate robust population inferences regarding inbreeding history. We outline these recommendations for ROH estimation at multiple levels of sequencing effort typical of conservation genomics studies.
