## Supplementary material for "Detectability of runs of homozygosity is influenced by analysis parameters and population-specific demographic history": Table S6

Demographic scenario	Method	Coverage	False positive rate				False negative rate
			Median	Mean	SD	CV	Median	Mean	SD	CV
Large	Genotypes	5	0.031	0.033	0.013	40.287	0.549	0.565	0.116	20.436
Large	Genotypes	10	0.006	0.006	0.005	83.307	0.679	0.666	0.123	18.476
Large	Genotypes	15	0.004	0.005	0.004	88.511	0.692	0.667	0.120	18.040
Large	Genotypes	30	0.006	0.005	0.005	88.689	0.687	0.666	0.118	17.778
Large	Genotypes	50	0.006	0.005	0.005	88.689	0.687	0.666	0.118	17.778
Large	Likelihoods	5	0.007	0.008	0.005	63.888	0.736	0.717	0.120	16.685
Large	Likelihoods	10	1.30E-07	0.001	0.002	174.965	0.732	0.717	0.113	15.832
Large	Likelihoods	15	8.06E-08	2.94E-04	0.001	366.089	0.722	0.712	0.111	15.612
Large	Likelihoods	30	4.54E-08	7.05E-08	5.20E-08	73.680	0.713	0.710	0.112	15.740
Large	Likelihoods	50	4.54E-08	7.05E-08	5.20E-08	73.680	0.713	0.710	0.112	15.740
Large	PLINK	5	0.112	0.109	0.027	24.877	0.344	0.363	0.105	28.970
Large	PLINK	10	0.032	0.035	0.016	44.669	0.483	0.491	0.133	27.065
Large	PLINK	15	0.029	0.029	0.015	50.655	0.505	0.516	0.133	25.857
Large	PLINK	30	0.026	0.027	0.014	51.265	0.505	0.519	0.134	25.816
Large	PLINK	50	0.024	0.027	0.014	51.724	0.505	0.519	0.134	25.815
Small	Genotypes	5	0.030	0.031	0.018	59.261	0.632	0.626	0.099	15.781
Small	Genotypes	10	0.003	0.006	0.008	125.318	0.740	0.709	0.114	16.089
Small	Genotypes	15	7.07E-07	0.004	0.006	147.262	0.734	0.701	0.107	15.254
Small	Genotypes	30	7.07E-07	0.004	0.005	152.392	0.730	0.700	0.109	15.549
Small	Genotypes	50	7.07E-07	0.004	0.005	152.392	0.730	0.701	0.110	15.670
Small	Likelihoods	5	0.007	0.010	0.010	96.882	0.785	0.754	0.103	13.682
Small	Likelihoods	10	2.59E-07	0.002	0.003	199.875	0.774	0.758	0.099	13.083
Small	Likelihoods	15	1.07E-07	3.24E-04	0.001	435.092	0.768	0.748	0.102	13.651
Small	Likelihoods	30	1.07E-07	1.30E-07	1.00E-07	77.239	0.768	0.743	0.104	13.992
Small	Likelihoods	50	1.19E-07	1.30E-07	9.72E-08	74.632	0.768	0.744	0.105	14.082
Small	PLINK	5	0.106	0.106	0.035	32.781	0.364	0.368	0.092	25.105
Small	PLINK	10	0.033	0.032	0.017	54.210	0.478	0.477	0.101	21.135
Small	PLINK	15	0.020	0.023	0.015	63.679	0.519	0.517	0.111	21.490
Small	PLINK	30	0.018	0.022	0.014	63.628	0.525	0.525	0.116	22.097
Small	PLINK	50	0.018	0.021	0.013	62.233	0.522	0.525	0.116	22.054
Bottlenecked	Genotypes	5	0.020	0.021	0.014	67.724	0.357	0.377	0.123	32.631
Bottlenecked	Genotypes	10	0.004	0.007	0.007	103.708	0.413	0.435	0.130	29.789
Bottlenecked	Genotypes	15	0.004	0.006	0.006	111.582	0.431	0.442	0.126	28.461
Bottlenecked	Genotypes	30	0.004	0.006	0.006	112.024	0.397	0.437	0.129	29.639
Bottlenecked	Genotypes	50	0.004	0.006	0.006	111.821	0.397	0.437	0.129	29.636
Bottlenecked	Likelihoods	5	0.005	0.008	0.008	101.805	0.491	0.500	0.133	26.520
Bottlenecked	Likelihoods	10	3.27E-07	0.001	0.002	187.197	0.515	0.534	0.135	25.300
Bottlenecked	Likelihoods	15	1.63E-07	8.05E-05	0.001	705.531	0.495	0.512	0.124	24.196
Bottlenecked	Likelihoods	30	1.71E-07	2.38E-05	1.17E-04	491.538	0.490	0.500	0.126	25.254
Bottlenecked	Likelihoods	50	1.71E-07	1.27E-05	8.83E-05	695.780	0.490	0.501	0.126	25.251
Bottlenecked	PLINK	5	0.033	0.037	0.026	68.756	0.316	0.331	0.137	41.343
Bottlenecked	PLINK	10	0.013	0.015	0.012	79.400	0.334	0.366	0.144	39.400
Bottlenecked	PLINK	15	0.011	0.013	0.010	74.310	0.346	0.369	0.143	38.664
Bottlenecked	PLINK	30	0.012	0.013	0.010	76.067	0.346	0.373	0.141	37.834
Bottlenecked	PLINK	50	0.012	0.013	0.009	74.911	0.346	0.373	0.140	37.575
Declining	Genotypes	5	0.016	0.018	0.014	78.001	0.526	0.527	0.215	40.694
Declining	Genotypes	10	6.14E-07	0.002	0.003	183.421	0.617	0.595	0.239	40.161
Declining	Genotypes	15	6.15E-07	0.002	0.003	206.976	0.603	0.593	0.239	40.374
Declining	Genotypes	30	6.22E-07	0.001	0.003	220.077	0.595	0.590	0.239	40.411
Declining	Genotypes	50	6.22E-07	0.001	0.003	220.077	0.595	0.590	0.239	40.411
Declining	Likelihoods	5	0.002	0.005	0.007	128.947	0.630	0.625	0.226	36.174
Declining	Likelihoods	10	1.92E-07	1.98E-04	0.001	396.006	0.656	0.635	0.222	34.949
Declining	Likelihoods	15	1.19E-07	2.34E-05	1.61E-04	687.965	0.641	0.624	0.225	36.112
Declining	Likelihoods	30	1.16E-07	1.52E-07	1.39E-07	91.642	0.640	0.617	0.230	37.276
Declining	Likelihoods	50	1.16E-07	1.52E-07	1.39E-07	91.642	0.640	0.617	0.230	37.277
Declining	PLINK	5	0.059	0.077	0.056	73.014	0.330	0.339	0.165	48.817
Declining	PLINK	10	0.014	0.018	0.019	103.943	0.435	0.440	0.195	44.318
Declining	PLINK	15	0.009	0.013	0.015	108.212	0.468	0.465	0.196	42.021
Declining	PLINK	30	0.008	0.013	0.015	112.606	0.490	0.470	0.200	42.539
Declining	PLINK	50	0.008	0.013	0.015	112.788	0.490	0.470	0.200	42.539
