## Supplementary material for "Detectability of runs of homozygosity is influenced by analysis parameters and population-specific demographic history": Table S5

Demographic scenario	Method	Coverage	Adjusted R^2	p-value	Intercept 95% CI lower limit	Intercept estimate	Intercept 95% CI upper limit	Slope 95% CI lower limit	Slope estimate	Slope 95% CI upper limit
Large	Likelihoods	5	0.61	1.51E-11	-0.104	-0.071	-0.038	0.509	0.660	0.811
Large	Likelihoods	10	0.58	9.96E-11	-0.097	-0.065	-0.033	0.456	0.604	0.752
Large	Likelihoods	15	0.59	3.66E-11	-0.096	-0.065	-0.034	0.462	0.605	0.747
Large	Likelihoods	30	0.59	3.79E-11	-0.096	-0.065	-0.034	0.462	0.605	0.748
Large	Likelihoods	50	0.59	3.79E-11	-0.096	-0.065	-0.034	0.462	0.605	0.748
Large	Genotypes	5	0.66	5.00E-13	-0.080	-0.045	-0.010	0.620	0.781	0.941
Large	Genotypes	10	0.62	5.22E-12	-0.108	-0.073	-0.039	0.558	0.716	0.874
Large	Genotypes	15	0.64	2.68E-12	-0.107	-0.073	-0.040	0.555	0.708	0.862
Large	Genotypes	30	0.64	2.05E-12	-0.104	-0.071	-0.038	0.550	0.701	0.851
Large	Genotypes	50	0.64	2.05E-12	-0.104	-0.071	-0.038	0.550	0.701	0.851
Large	PLINK	5	0.61	1.14E-11	-0.020	0.026	0.072	0.714	0.923	1.132
Large	PLINK	10	0.68	1.16E-13	-0.112	-0.070	-0.028	0.789	0.982	1.175
Large	PLINK	15	0.66	6.24E-13	-0.111	-0.069	-0.027	0.737	0.929	1.121
Large	PLINK	30	0.67	3.00E-13	-0.115	-0.074	-0.032	0.752	0.942	1.132
Large	PLINK	50	0.66	3.39E-13	-0.114	-0.073	-0.031	0.746	0.935	1.125
Small	Likelihoods	5	0.46	3.02E-08	-0.677	-0.482	-0.286	0.719	1.034	1.349
Small	Likelihoods	10	0.49	8.39E-09	-0.657	-0.475	-0.293	0.722	1.015	1.308
Small	Likelihoods	15	0.50	6.46E-09	-0.688	-0.499	-0.310	0.759	1.063	1.367
Small	Likelihoods	30	0.50	6.29E-09	-0.698	-0.506	-0.315	0.771	1.079	1.387
Small	Likelihoods	50	0.51	4.03E-09	-0.708	-0.517	-0.326	0.789	1.096	1.404
Small	Genotypes	5	0.61	1.26E-11	-0.677	-0.506	-0.334	0.938	1.215	1.491
Small	Genotypes	10	0.54	6.19E-10	-0.780	-0.579	-0.379	0.914	1.236	1.559
Small	Genotypes	15	0.53	1.00E-09	-0.726	-0.533	-0.340	0.857	1.167	1.478
Small	Genotypes	30	0.52	1.78E-09	-0.734	-0.536	-0.338	0.854	1.173	1.492
Small	Genotypes	50	0.53	1.22E-09	-0.745	-0.547	-0.349	0.871	1.190	1.509
Small	PLINK	5	0.64	2.64E-12	-0.608	-0.422	-0.237	1.083	1.382	1.681
Small	PLINK	10	0.56	3.19E-10	-0.632	-0.434	-0.237	0.930	1.248	1.565
Small	PLINK	15	0.59	3.80E-11	-0.742	-0.540	-0.338	1.049	1.374	1.699
Small	PLINK	30	0.57	1.32E-10	-0.770	-0.557	-0.343	1.048	1.391	1.735
Small	PLINK	50	0.56	2.97E-10	-0.756	-0.540	-0.325	1.019	1.365	1.712
Bottlenecked	Likelihoods	5	0.89	2.01E-24	-0.299	-0.246	-0.193	0.937	1.045	1.153
Bottlenecked	Likelihoods	10	0.89	6.79E-25	-0.312	-0.261	-0.210	0.931	1.036	1.140
Bottlenecked	Likelihoods	15	0.87	3.55E-23	-0.287	-0.233	-0.179	0.887	0.997	1.107
Bottlenecked	Likelihoods	30	0.87	2.51E-23	-0.289	-0.235	-0.181	0.901	1.012	1.123
Bottlenecked	Likelihoods	50	0.87	2.53E-23	-0.289	-0.235	-0.181	0.901	1.012	1.123
Bottlenecked	Genotypes	5	0.93	3.43E-29	-0.273	-0.228	-0.183	1.052	1.144	1.236
Bottlenecked	Genotypes	10	0.92	6.45E-28	-0.292	-0.246	-0.199	1.013	1.108	1.204
Bottlenecked	Genotypes	15	0.89	2.70E-25	-0.280	-0.229	-0.178	0.959	1.064	1.169
Bottlenecked	Genotypes	30	0.90	2.12E-25	-0.283	-0.231	-0.180	0.969	1.074	1.179
Bottlenecked	Genotypes	50	0.90	2.13E-25	-0.283	-0.231	-0.180	0.969	1.074	1.179
Bottlenecked	PLINK	5	0.93	3.63E-29	-0.293	-0.244	-0.196	1.142	1.242	1.342
Bottlenecked	PLINK	10	0.92	1.32E-27	-0.323	-0.270	-0.217	1.131	1.239	1.347
Bottlenecked	PLINK	15	0.92	1.11E-28	-0.313	-0.264	-0.215	1.121	1.222	1.322
Bottlenecked	PLINK	30	0.92	2.10E-28	-0.313	-0.264	-0.214	1.114	1.216	1.318
Bottlenecked	PLINK	50	0.92	2.32E-28	-0.311	-0.261	-0.212	1.108	1.210	1.311
Declining	Likelihoods	5	0.86	1.18E-21	-0.896	-0.773	-0.650	1.434	1.624	1.814
Declining	Likelihoods	10	0.88	9.97E-23	-0.894	-0.779	-0.663	1.441	1.619	1.798
Declining	Likelihoods	15	0.88	4.18E-23	-0.907	-0.792	-0.677	1.475	1.653	1.831
Declining	Likelihoods	30	0.88	6.32E-23	-0.926	-0.807	-0.688	1.500	1.683	1.866
Declining	Likelihoods	50	0.88	6.50E-23	-0.926	-0.807	-0.688	1.500	1.683	1.866
Declining	Genotypes	5	0.86	1.82E-21	-0.819	-0.696	-0.573	1.414	1.604	1.794
Declining	Genotypes	10	0.86	1.23E-21	-0.938	-0.808	-0.678	1.509	1.709	1.909
Declining	Genotypes	15	0.87	5.68E-22	-0.938	-0.811	-0.683	1.517	1.714	1.912
Declining	Genotypes	30	0.86	2.26E-21	-0.932	-0.801	-0.670	1.498	1.701	1.903
Declining	Genotypes	50	0.86	2.26E-21	-0.932	-0.801	-0.670	1.498	1.701	1.903
Declining	PLINK	5	0.95	2.97E-31	-0.631	-0.559	-0.488	1.491	1.602	1.713
Declining	PLINK	10	0.94	1.28E-29	-0.773	-0.691	-0.609	1.555	1.682	1.809
Declining	PLINK	15	0.94	1.19E-29	-0.783	-0.701	-0.620	1.545	1.671	1.797
Declining	PLINK	30	0.93	2.24E-28	-0.800	-0.712	-0.624	1.548	1.684	1.820
Declining	PLINK	50	0.93	2.25E-28	-0.800	-0.712	-0.624	1.548	1.684	1.820
