## Supplementary material for "Detectability of runs of homozygosity is influenced by analysis parameters and population-specific demographic history": Table S4

Demographic scenario	Method	HMM parameters	Coverage	Adjusted R^2	p-value	Intercept 95% CI lower limit	Intercept estimate	Intercept 95% CI upper limit	Slope 95% CI lower limit	Slope estimate	Slope 95% CI upper limit
Large	Genotypes	Default	5	0.531	1.17E-09	-0.116	-0.076	-0.036	0.505	0.689	0.874
Large	Genotypes	Default	10	0.509	3.60E-09	-0.127	-0.086	-0.045	0.487	0.676	0.864
Large	Genotypes	Default	15	0.566	1.83E-10	-0.123	-0.086	-0.050	0.509	0.678	0.848
Large	Genotypes	Default	30	0.548	4.93E-10	-0.125	-0.086	-0.048	0.506	0.682	0.859
Large	Genotypes	Default	50	0.548	4.93E-10	-0.125	-0.086	-0.048	0.506	0.682	0.859
Large	Genotypes	Viterbi-trained	5	0.659	5.00E-13	-0.080	-0.045	-0.010	0.620	0.781	0.941
Large	Genotypes	Viterbi-trained	10	0.625	5.22E-12	-0.108	-0.073	-0.039	0.558	0.716	0.874
Large	Genotypes	Viterbi-trained	15	0.635	2.68E-12	-0.107	-0.073	-0.040	0.555	0.708	0.862
Large	Genotypes	Viterbi-trained	30	0.639	2.05E-12	-0.104	-0.071	-0.038	0.550	0.701	0.851
Large	Genotypes	Viterbi-trained	50	0.639	2.05E-12	-0.104	-0.071	-0.038	0.550	0.701	0.851
Large	Likelihoods	Default	5	0.455	4.74E-08	-0.127	-0.087	-0.046	0.413	0.600	0.786
Large	Likelihoods	Default	10	0.479	1.56E-08	-0.105	-0.071	-0.038	0.366	0.521	0.675
Large	Likelihoods	Default	15	0.451	5.70E-08	-0.109	-0.073	-0.037	0.359	0.523	0.686
Large	Likelihoods	Default	30	0.460	3.78E-08	-0.111	-0.075	-0.039	0.371	0.535	0.700
Large	Likelihoods	Default	50	0.460	3.78E-08	-0.111	-0.075	-0.039	0.371	0.535	0.700
Large	Likelihoods	Viterbi-trained	5	0.608	1.51E-11	-0.104	-0.071	-0.038	0.509	0.660	0.811
Large	Likelihoods	Viterbi-trained	10	0.577	9.96E-11	-0.097	-0.065	-0.033	0.456	0.604	0.752
Large	Likelihoods	Viterbi-trained	15	0.594	3.66E-11	-0.096	-0.065	-0.034	0.462	0.605	0.747
Large	Likelihoods	Viterbi-trained	30	0.593	3.79E-11	-0.096	-0.065	-0.034	0.462	0.605	0.748
Large	Likelihoods	Viterbi-trained	50	0.593	3.79E-11	-0.096	-0.065	-0.034	0.462	0.605	0.748
Small	Genotypes	Default	5	0.382	1.05E-06	-0.745	-0.501	-0.257	0.701	1.094	1.487
Small	Genotypes	Default	10	0.307	1.78E-05	-0.711	-0.458	-0.205	0.558	0.966	1.373
Small	Genotypes	Default	15	0.311	1.54E-05	-0.725	-0.471	-0.216	0.570	0.979	1.388
Small	Genotypes	Default	30	0.343	4.72E-06	-0.737	-0.491	-0.244	0.620	1.017	1.413
Small	Genotypes	Default	50	0.343	4.72E-06	-0.737	-0.491	-0.244	0.620	1.017	1.413
Small	Genotypes	Viterbi-trained	5	0.611	1.26E-11	-0.677	-0.506	-0.334	0.938	1.215	1.491
Small	Genotypes	Viterbi-trained	10	0.544	6.19E-10	-0.780	-0.579	-0.379	0.914	1.236	1.559
Small	Genotypes	Viterbi-trained	15	0.534	1.00E-09	-0.726	-0.533	-0.340	0.857	1.167	1.478
Small	Genotypes	Viterbi-trained	30	0.523	1.78E-09	-0.734	-0.536	-0.338	0.854	1.173	1.492
Small	Genotypes	Viterbi-trained	50	0.531	1.22E-09	-0.745	-0.547	-0.349	0.871	1.190	1.509
Small	Likelihoods	Default	5	0.323	9.97E-06	-0.737	-0.496	-0.255	0.564	0.951	1.338
Small	Likelihoods	Default	10	0.290	3.27E-05	-0.604	-0.394	-0.183	0.433	0.772	1.110
Small	Likelihoods	Default	15	0.325	9.43E-06	-0.647	-0.435	-0.222	0.500	0.841	1.183
Small	Likelihoods	Default	30	0.357	2.74E-06	-0.654	-0.451	-0.247	0.539	0.867	1.196
Small	Likelihoods	Default	50	0.357	2.75E-06	-0.654	-0.451	-0.247	0.539	0.867	1.196
Small	Likelihoods	Viterbi-trained	5	0.465	3.02E-08	-0.677	-0.482	-0.286	0.719	1.034	1.349
Small	Likelihoods	Viterbi-trained	10	0.492	8.39E-09	-0.657	-0.475	-0.293	0.722	1.015	1.308
Small	Likelihoods	Viterbi-trained	15	0.498	6.46E-09	-0.688	-0.499	-0.310	0.759	1.063	1.367
Small	Likelihoods	Viterbi-trained	30	0.498	6.29E-09	-0.698	-0.506	-0.315	0.771	1.079	1.387
Small	Likelihoods	Viterbi-trained	50	0.507	4.03E-09	-0.708	-0.517	-0.326	0.789	1.096	1.404
Bottlenecked	Genotypes	Default	5	0.874	1.91E-23	-0.382	-0.315	-0.247	1.126	1.264	1.401
Bottlenecked	Genotypes	Default	10	0.888	1.25E-24	-0.378	-0.317	-0.257	1.083	1.206	1.329
Bottlenecked	Genotypes	Default	15	0.872	2.55E-23	-0.371	-0.308	-0.245	1.048	1.177	1.306
Bottlenecked	Genotypes	Default	30	0.863	1.38E-22	-0.381	-0.315	-0.249	1.053	1.188	1.324
Bottlenecked	Genotypes	Default	50	0.863	1.38E-22	-0.381	-0.315	-0.249	1.053	1.188	1.324
Bottlenecked	Genotypes	Viterbi-trained	5	0.927	3.43E-29	-0.273	-0.228	-0.183	1.052	1.144	1.236
Bottlenecked	Genotypes	Viterbi-trained	10	0.918	6.45E-28	-0.292	-0.246	-0.199	1.013	1.108	1.204
Bottlenecked	Genotypes	Viterbi-trained	15	0.894	2.70E-25	-0.280	-0.229	-0.178	0.959	1.064	1.169
Bottlenecked	Genotypes	Viterbi-trained	30	0.896	2.12E-25	-0.283	-0.231	-0.180	0.969	1.074	1.179
Bottlenecked	Genotypes	Viterbi-trained	50	0.895	2.13E-25	-0.283	-0.231	-0.180	0.969	1.074	1.179
Bottlenecked	Likelihoods	Default	5	0.832	1.91E-20	-0.376	-0.309	-0.243	0.920	1.056	1.192
Bottlenecked	Likelihoods	Default	10	0.733	1.40E-15	-0.325	-0.251	-0.176	0.727	0.879	1.031
Bottlenecked	Likelihoods	Default	15	0.732	1.48E-15	-0.335	-0.259	-0.183	0.742	0.897	1.053
Bottlenecked	Likelihoods	Default	30	0.729	2.08E-15	-0.341	-0.263	-0.185	0.757	0.917	1.077
Bottlenecked	Likelihoods	Default	50	0.729	2.08E-15	-0.341	-0.263	-0.185	0.757	0.917	1.077
Bottlenecked	Likelihoods	Viterbi-trained	5	0.885	2.01E-24	-0.299	-0.246	-0.193	0.937	1.045	1.153
Bottlenecked	Likelihoods	Viterbi-trained	10	0.890	6.79E-25	-0.312	-0.261	-0.210	0.931	1.036	1.140
Bottlenecked	Likelihoods	Viterbi-trained	15	0.871	3.55E-23	-0.287	-0.233	-0.179	0.887	0.997	1.107
Bottlenecked	Likelihoods	Viterbi-trained	30	0.873	2.51E-23	-0.289	-0.235	-0.181	0.901	1.012	1.123
Bottlenecked	Likelihoods	Viterbi-trained	50	0.873	2.53E-23	-0.289	-0.235	-0.181	0.901	1.012	1.123
Declining	Genotypes	Default	5	0.816	1.02E-18	-0.954	-0.801	-0.647	1.461	1.697	1.933
Declining	Genotypes	Default	10	0.841	3.45E-20	-1.022	-0.874	-0.727	1.560	1.788	2.016
Declining	Genotypes	Default	15	0.847	1.28E-20	-1.008	-0.864	-0.721	1.557	1.779	2.000
Declining	Genotypes	Default	30	0.844	2.06E-20	-1.009	-0.864	-0.719	1.554	1.777	2.001
Declining	Genotypes	Default	50	0.844	2.06E-20	-1.009	-0.864	-0.719	1.554	1.777	2.001
Declining	Genotypes	Viterbi-trained	5	0.860	1.82E-21	-0.819	-0.696	-0.573	1.414	1.604	1.794
Declining	Genotypes	Viterbi-trained	10	0.862	1.23E-21	-0.938	-0.808	-0.678	1.509	1.709	1.909
Declining	Genotypes	Viterbi-trained	15	0.867	5.68E-22	-0.938	-0.811	-0.683	1.517	1.714	1.912
Declining	Genotypes	Viterbi-trained	30	0.858	2.26E-21	-0.932	-0.801	-0.670	1.498	1.701	1.903
Declining	Genotypes	Viterbi-trained	50	0.858	2.26E-21	-0.932	-0.801	-0.670	1.498	1.701	1.903
Declining	Likelihoods	Default	5	0.844	2.05E-20	-1.023	-0.882	-0.740	1.519	1.738	1.957
Declining	Likelihoods	Default	10	0.833	9.85E-20	-1.020	-0.875	-0.730	1.481	1.704	1.927
Declining	Likelihoods	Default	15	0.823	3.95E-19	-1.016	-0.867	-0.717	1.471	1.702	1.934
Declining	Likelihoods	Default	30	0.822	4.23E-19	-1.026	-0.875	-0.723	1.484	1.718	1.952
Declining	Likelihoods	Default	50	0.822	4.23E-19	-1.026	-0.875	-0.723	1.484	1.718	1.952
Declining	Likelihoods	Viterbi-trained	5	0.862	1.18E-21	-0.896	-0.773	-0.650	1.434	1.624	1.814
Declining	Likelihoods	Viterbi-trained	10	0.876	9.97E-23	-0.894	-0.779	-0.663	1.441	1.619	1.798
Declining	Likelihoods	Viterbi-trained	15	0.881	4.18E-23	-0.907	-0.792	-0.677	1.475	1.653	1.831
Declining	Likelihoods	Viterbi-trained	30	0.879	6.32E-23	-0.926	-0.807	-0.688	1.500	1.683	1.866
Declining	Likelihoods	Viterbi-trained	50	0.879	6.50E-23	-0.926	-0.807	-0.688	1.500	1.683	1.866
