## Supplementary material for "Detectability of runs of homozygosity is influenced by analysis parameters and population-specific demographic history": Table S3

Demographic scenario	Method	Coverage	--hw-to-az	--az-to-hw
Default values	--	--	6.70E-08	5.00E-09
Large	Genotypes	5	4.05E-06	1.40E-05
Large	Genotypes	10	8.42E-07	6.61E-06
Large	Genotypes	15	7.23E-07	6.12E-06
Large	Genotypes	30	7.03E-07	5.99E-06
Large	Genotypes	50	7.02E-07	5.99E-06
Large	Likelihoods	5	1.20E-06	8.45E-06
Large	Likelihoods	10	1.00E-06	8.77E-06
Large	Likelihoods	15	9.56E-07	8.53E-06
Large	Likelihoods	30	9.50E-07	8.47E-06
Large	Likelihoods	50	9.50E-07	8.47E-06
Small	Genotypes	5	1.52E-06	3.42E-06
Small	Genotypes	10	8.18E-07	2.78E-06
Small	Genotypes	15	7.32E-07	2.54E-06
Small	Genotypes	30	7.28E-07	2.50E-06
Small	Genotypes	50	7.28E-07	2.51E-06
Small	Likelihoods	5	1.03E-06	3.38E-06
Small	Likelihoods	10	1.02E-06	3.66E-06
Small	Likelihoods	15	9.55E-07	3.42E-06
Small	Likelihoods	30	9.53E-07	3.35E-06
Small	Likelihoods	50	9.52E-07	3.36E-06
Bottlenecked	Genotypes	5	6.79E-07	1.51E-06
Bottlenecked	Genotypes	10	5.57E-07	1.29E-06
Bottlenecked	Genotypes	15	5.18E-07	1.18E-06
Bottlenecked	Genotypes	30	5.10E-07	1.16E-06
Bottlenecked	Genotypes	50	5.08E-07	1.15E-06
Bottlenecked	Likelihoods	5	7.90E-07	2.07E-06
Bottlenecked	Likelihoods	10	1.01E-06	2.50E-06
Bottlenecked	Likelihoods	15	9.74E-07	2.33E-06
Bottlenecked	Likelihoods	30	9.49E-07	2.25E-06
Bottlenecked	Likelihoods	50	9.47E-07	2.24E-06
Declining	Genotypes	5	1.08E-06	2.37E-06
Declining	Genotypes	10	5.99E-07	1.93E-06
Declining	Genotypes	15	5.37E-07	1.74E-06
Declining	Genotypes	30	5.48E-07	1.75E-06
Declining	Genotypes	50	5.48E-07	1.75E-06
Declining	Likelihoods	5	9.14E-07	2.26E-06
Declining	Likelihoods	10	9.35E-07	2.47E-06
Declining	Likelihoods	15	8.84E-07	2.24E-06
Declining	Likelihoods	30	8.00E-07	2.21E-06
Declining	Likelihoods	50	8.01E-07	2.21E-06
