## Supplementary material for "Detectability of runs of homozygosity is influenced by analysis parameters and population-specific demographic history": Table S2

SRA accession	Total unfiltered sequences	Pre-trim average read length	Total filtered sequences	Post-trim average read length	Reads mapped and properly paired	Proportion mapped and properly paired	Mean depth at SNPs in final VCF files
							5X	10X	15X	30X	Full coverage
SRR9329973	939,860,948	147.8	926,834,540	145.8	892,946,868	0.963	6.23	11.68	16.51	30.90	49.09
SRR9329974	927,475,748	147.9	914,629,042	145.2	875,940,126	0.958	6.62	12.39	17.45	32.35	51.48
SRR9329975	936,816,926	148.2	927,616,428	145.8	888,019,118	0.957	6.35	11.86	16.73	31.30	49.79
SRR9329976	918,469,384	148.1	907,923,044	145.6	863,781,734	0.951	6.01	11.24	15.84	29.60	47.03
SRR9329977	1,022,622,654	148.6	1,015,635,702	143.9	976,967,962	0.962	6.66	12.41	17.49	32.41	50.58
SRR9329978	949,900,542	148.6	941,364,386	143.6	894,426,900	0.950	5.99	11.10	15.56	28.62	44.91
SRR9329979	1,008,524,584	148.3	997,989,810	143.8	946,287,884	0.948	6.42	11.91	16.69	30.79	48.24
SRR9329980	1,012,663,772	148.4	1,005,390,568	145.0	971,023,682	0.966	6.63	12.37	17.47	32.70	51.04
SRR9329981	999,544,978	148.3	990,415,886	144.2	931,671,296	0.941	6.60	12.25	17.16	31.53	49.76
SRR9329982	1,052,404,460	148.6	1,045,292,074	143.3	999,636,474	0.956	6.80	12.79	18.07	33.96	53.65
SRR9329983	954,823,090	146.1	925,553,240	143.7	863,845,362	0.933	6.11	10.97	14.99	25.89	39.89
SRR9329986	962,276,482	148.6	954,461,364	144.1	916,939,892	0.961	6.12	11.27	15.73	28.59	44.19
SRR9329989	1,022,500,734	148.2	1,013,706,114	144.8	964,391,252	0.951	6.82	12.72	17.89	33.33	52.78
SRR9329990	982,243,524	148.3	973,396,614	143.1	928,287,126	0.954	6.15	11.48	16.20	30.28	48.08
SRR9329993	933,070,326	148.4	922,991,996	141.7	880,298,844	0.954	5.96	11.12	15.63	29.04	45.90
