## Supplementary material for "Detectability of runs of homozygosity is influenced by analysis parameters and population-specific demographic history": Table S1

Data set	Iteration	Demographic scenario	phwh	phwm	phws	phzg	phwt	phzs	Number of combinations
Simulated	1	Large	0, 1, 2	2, 5, 50	50, 100, 1000	500, 1000	0.01, 0.05, 0.1	10, 100, 1000	486
Simulated	1	Small	0, 1, 2	2, 5, 50	50, 100, 1000	500, 1000	0.01, 0.05, 0.1	10, 100, 1000	486
Simulated	1	Bottlenecked	0, 1, 2	2, 5, 50	50, 100, 1000	500, 1000	0.01, 0.05, 0.1	10, 100, 1000	486
Simulated	1	Declining	0, 1, 2	2, 5, 50	50, 100, 1000	500, 1000	0.01, 0.05, 0.1	10, 100, 1000	486
Simulated	2	Large	1, 2, 3	5	50	1000	0.05	50, 100, 150	9
Simulated	2	Small	1	5	50	1000	0.05	50, 100, 150	3
Simulated	2	Bottlenecked	1, 2, 3	5	50, 75, 100	1000	0.05	50, 100, 150	27
Simulated	2	Declining	1, 2, 3	5	50, 75, 100	1000	0.05	50, 100, 150	27
